# Intraspecific variation in the duration of epigenetic inheritance

**DOI:** 10.1101/2025.06.04.657799

**Authors:** François Frejacques, Marie Saglio, Mohammed Aljohani, Christian Froekjaer-Jensen, Lise Frézal, Marie-Anne Félix

**Affiliations:** IBENS, Department of Biology, Ecole Normale Supérieure, CNRS, Inserm, PSL Research University, Paris, France; Bioscience Program, Biological and Environmental Science and Engineering (BESE), King Abdullah University of Science and Technology (KAUST), Thuwal, 23955-6900, Kingdom of Saudi Arabia; Department of Developmental and Stem Cell Biology, Institut Pasteur, Paris, France; Institut Pasteur, Université Paris Cité, Unité des Bactéries pathogènes entériques, Paris, France; Department of Genome Sciences, University of Washington, Seattle, WA 98195, USA

**Keywords:** epigenetic inheritance, evolution, C. elegans, small RNAs

## Abstract

Epigenetic inheritance is generally less stable across generations than DNA sequence-based heredity. One common form of epigenetic inheritance, found in plants, fungi, and animals, is the transgenerational memory of gene silencing mediated by small RNAs. These small RNAs can be amplified through RNA-dependent RNA polymerases, thus maintaining the silenced state across multiple generations. Such molecular mechanisms raise questions regarding their natural variation and evolutionary impact. We here ask whether the presence and duration of epigenetic inheritance display genetic variation within a species. We use the ability of the nematode Caenorhabditis elegans to silence genes for multiple generations after an initial RNA interference trigger. We find that the presence and the duration of silencing in number of generations differ across C. elegans wild strains. Strikingly, several wild strains show no memory, while some display a longer memory than the reference strain. Natural DNA sequence polymorphisms, such as in the set-24 and drh-1 genes, affect epigenetic memory of an external trigger, demonstrating that intraspecific DNA sequence evolution affects the duration of epigenetic inheritance. We further show that the duration of silencing memory in wild strains is quite robust to environmental variation such as diet and passage through larval diapauses, but not to temperature variation. Altogether, these results demonstrate intraspecific diversity in the regulation of small RNA-based heredity, a prerequisite for selection acting on genetic variants affecting epigenetic inheritance duration.
