## Supplementary Table 1 for "Intraspecific variation in the duration of epigenetic inheritance"

### Sheet: nematode strains
Strain	Genetic background	Genotype	Construction	Origin
N2	N2	Wild isolate		Compost - Bristol (UK)
MY10	MY10	Wild isolate		Compost - Roxel (DE)
JU1171	JU1171	Wild isolate		Compost - Münster (DE)
QX1791	QX1791	Wild isolate		Rotting wood - Hawaii (USA)
ECA189	ECA189	Wild isolate		Soil - Hawaii (USA)
JU775	JU775	Wild isolate		Rotting matter - Lisbon (PT)
JU1395	JU1395	Wild isolate		Compost - Montsoreau (FR)
XZ1514	XZ1514	Wild isolate		Rotting matter - Hawaii (USA)
SX461	N2	mjls31[pie-1p::GFP::H2B ::pie-1 3’UTR] II; unc-119(ed3) III	MosSCI introduction of a gfp transgene into chromosome II of N2 at 8.4 Mb	Miska Lab
JU3303	JU1395	mfIR101 with mjIs31[pie-1p::GFP::H2B ::pie-1 3’UTR] II	mjIs31[pie-1p::GFP::H2B ::pie-1 3’UTR] II from SX461 introgressed in JU1395	Felix Lab
JU3304	JU1171	mfIR102 with mjls31[pie-1p::GFP::H2B ::pie-1 3’UTR] II	mjIs31[pie-1p::GFP::H2B ::pie-1 3’UTR] II from SX461 introgressed in JU1171
JU3305	JU1171	mfIR103 with mjls31[pie-1p::GFP::H2B ::pie-1 3’UTR] II
JU3306	JU775	mfIR104 with mjls31[pie-1p::GFP::H2B ::pie-1 3’UTR] II	mjIs31[pie-1p::GFP::H2B ::pie-1 3’UTR] II from SX461 introgressed in JU775
JU3307	JU775	mfIR105 with mjls31[pie-1p::GFP::H2B ::pie-1 3’UTR] II
JU3309	MY10	mfIR107 with mjls31[pie-1p::GFP::H2B ::pie-1 3’UTR] II	mjIs31[pie-1p::GFP::H2B ::pie-1 3’UTR] II from SX461 introgressed in MY10
JU3386	MY10	mfIR108 with mjls31[pie-1p::GFP::H2B ::pie-1 3’UTR] II
JU4295	JU1171	mfSi8[mex-5p::ce-GFP(2xNLS, non PATCs introns)::tbb-2 3'UTR + rps-0p::hygromycinR::rps-27 3'UTR] I	Single-copy CRISPR/Cas9 insertion in JU1171 of pMDJ346 using spacer TCCGTGTCTTACTACTGTA found in pMDJ344 targeting Chr. I at I:7456922..7457172 (WS283). Generated by using hygromycin positive selection and histamine negative selection. Strain is hygromycin resistant with germline GFP expression at 20°C.
JU4296	ECA189	mfSi9[mex-5p::ce-GFP(2xNLS, non PATCs introns)::tbb-2 3'UTR + rps-0p::hygromycinR::rps-27 3'UTR] I	Single-copy CRISPR/Cas9 insertion in ECA189 of pMDJ346 using spacer TCCGTGTCTTACTACTGTA found in pMDJ344 targeting Chr. I at I:7456922..7457172 (WS283). Generated by using hygromycin positive selection and histamine negative selection. Strain is hygromycin resistant with germline GFP expression at 20°C.
JU4298	QX1791	mfSi11[mex-5p::ce-GFP(2xNLS, non PATCs introns)::tbb-2 3'UTR + rps-0p::hygromycinR::rps-27 3'UTR] I	Single-copy CRISPR/Cas9 insertion in QX1791 of pMDJ346 using spacer TCCGTGTCTTACTACTGTA found in pMDJ344 targeting Chr. I at I:7456922..7457172 (WS283). Generated by using hygromycin positive selection and histamine negative selection. Strain is hygromycin resistant with germline GFP expression at 20°C.
JU4300	N2	mfSi13[mex-5p::ce-GFP(2xNLS, non PATCs introns)::tbb-2 3'UTR + rps-0p::hygromycinR::rps-27 3'UTR] I	Single-copy CRISPR/Cas9 insertions in N2 of pMDJ346 using spacer TCCGTGTCTTACTACTGTA found in pMDJ344 targeting Chr. I at I:7456922..7457172 (WS283). Generated by using hygromycin positive selection and histamine negative selection. Strain is hygromycin resistant with germline GFP expression at 20°C.
JU4301	N2	mfSi14[mex-5p::ce-GFP(2xNLS, non PATCs introns)::tbb-2 3'UTR + rps-0p::hygromycinR::rps-27 3'UTR] I
JU4304	N2	mfSi17[mex-5p::ce-GFP(2xNLS, non PATCs introns)::tbb-2 3'UTR + rps-0p::hygromycinR::rps-27 3'UTR] V	Single-copy CRISPR/Cas9 insertion in N2 of pMDJ347 using spacer CCGTGGAATCAAGTTAATC found in pMDJ345 tareggeting Chr. V at V:10346244..10346642. Generated by using hygromycin positive selection and histamine negative selection. Strain is hygromycin resistant with germline GFP expression at 20°C.
JU4306	JU775	mfSi19[mex-5p::ce-GFP(2xNLS, non PATCs introns)::tbb-2 3'UTR + rps-0p::hygromycinR::rps-27 3'UTR] I	Single-copy CRISPR/Cas9 insertion in JU775 of pMDJ346 using spacer TCCGTGTCTTACTACTGTA found in pMDJ344 targeting Chr. I at I:7456922..7457172 (WS283). Generated by using hygromycin positive selection and histamine negative selection. Strain is hygromycin resistant with germline GFP expression at 20°C.
JU4314	MY10	mfSi21[mex-5p::ce-GFP(2xNLS, non PATCs introns)::tbb-2 3'UTR + rps-0p::hygromycinR::rps-27 3'UTR] I	Single-copy CRISPR/Cas9 insertion in MY10 of pMDJ346 using spacer TCCGTGTCTTACTACTGTA found in pMDJ344 targeting Chr. I at I:7456922..7457172 (WS283). Generated by using hygromycin positive selection and histamine negative selection. Strain is hygromycin resistant with germline GFP expression at 20°C.
JU4318	XZ1514	mfSi25[mex-5p::ce-GFP(2xNLS, non PATCs introns)::tbb-2 3'UTR + rps-0p::hygromycinR::rps-27 3'UTR] I	Single-copy CRISPR/Cas9 insertion in XZ1514 of pMDJ346 using spacer TCCGTGTCTTACTACTGTA found in pMDJ344 targeting Chr. I at I:7456922..7457172 (WS283). Generated by using hygromycin positive selection and histamine negative selection. Strain is hygromycin resistant with germline GFP expression at 20°C.
JU4319	XZ1514	mfSi26[mex-5p::ce-GFP(2xNLS, non PATCs introns)::tbb-2 3'UTR + rps-0p::hygromycinR::rps-27 3'UTR] I
JU4320	JU1395	mfSi27[mex-5p::ce-GFP(2xNLS, non PATCs introns)::tbb-2 3'UTR + rps-0p::hygromycinR::rps-27 3'UTR] I	Single-copy CRISPR/Cas9 insertion in JU1395 of pMDJ346 using spacer TCCGTGTCTTACTACTGTA found in pMDJ344 targeting Chr. I at I:7456922..7457172 (WS283). Generated by using hygromycin positive selection and histamine negative selection. Strain is hygromycin resistant with germline GFP expression at 20°C.
MCP562	N2	set-24(bab562) II	CRISPR/Cas9 mediated 2,519 bp deletion in Chr II: 12,129,573-12,132,091 in N2. Deletion achieved by using two guide RNAs from either end of the deleted sequence 5’ – TACACTTAAAGGACGACTAA– 3’ and 5’ – GCAGCTGATGAACGTGCAGA– 3' as well as the repair oligo 5’ – TCATTACGAAATTCGTTCATTTGAGCAAATTTGTTGGTCTATACGTTCAAAATCGTCCGAAGCTGCACATTCTCCTTTCTCTCTGGCTCATCAAATCCGGGATTTGCAAGATTGCGGGCC – 3’	SEGiCel Facility
MCP552	N2	drh-1(bab552) IV	CRISPR/Cas9 mediated 159 bp deletion in Chr IV: 6,607,645-6,607,803. in N2. Deletion achieved by using two guide RNAs from either end of the deleted sequence 5’ – gCTATCGTGTTGCTAGTCGA – 3’ and 5’ – ACCGACCGAAATACGACAAT– 3’ as well as the repair oligo 5’ – tctttacatgcttattttatttaattcttaattctattaattatttaattttcagCTATCAATGAGAGATGC GGATCAAGCTCGAACACCAATGGTATTTGAGCATCACGCGAATGGAGA– 3’
GR1814	N2	eri-6(mg379) I	EMS mutagenesis	CGC
JU4399	N2	set-24(bab562) II; mfSi13[mex-5p::ce-GFP(2xNLS, non PATCs introns)::tbb-2 3'UTR + rps-0p::hygromycinR::rps-27 3'UTR] I	Crossing JU4300 males with MCP562 hermaphrodites	Felix Lab
JU4653	N2	drh-1(bab552) IV; mfSi14[mex-5p::cegfp(2xNLS, non PATCs introns)::tbb-2 3'UTR + rps-0p::hygromycinR::rps-27 3'UTR] I	Crossing JU4301 males with MCP552 hermaphrodites
JU4631	N2	eri-6(mg379) I; mfSi17[mex-5p::ce-GFP(2xNLS, non PATCs introns)::tbb-2 3'UTR + rps-0p::hygromycinR::rps-27 3'UTR] V	Crossing JU4304 males with GR1814 hermaphrodites
