## Supplementary Table 4 for "Intraspecific variation in the duration of epigenetic inheritance"

### Sheet: bacterial strains
Bacteria	Strain	Genotype	Origin
Escherichia coli	OP50	[ΔompT, ΔfadL, ura-]	Paul Sternberg's laboratory
Escherichia coli	HT115	[F-, mcrA, mcrB, IN(rrnD-rrnE)1, rnc14::Tn10(DE3 lysogen: lacUV5 promoter -T7 polymerase]	Andy Fire's laboratory
Escherichia coli	iOP50	[rnc14::(Δ)Tn10, lacz(γ )A::T7pol camFRT]	CGC
Chryseobacterium	JUb044	Wild isolate from Santeuil, France	our laboratory
Leucobacter	CBX151	Wild isolate from Cape Verde	Jonathan Hodgkin
Acinetobacter	BIGb102	Wild isolate	isolated in our laboratory by Buck Samuel
Comamonas	BIGb172	Wild isolate	isolated in our laboratory by Buck Samuel
RNAi gfp sequence	Origin	Strain	Plasmid vector casette	Plasmid name	Targeted transgene
See next sheet	Eric Miska's laboratory	HT115	L4440	pEM1	pie-1p::GFP::H2B ::pie-1
See next sheet	Christian Frøkjær-Jensen's laboratory	HT115	L4440	pMNK25	mex-5p::ce-GFP::tbb-2
See next sheet	Christian Frøkjær-Jensen's laboratory	iOP50	T444T	pFF1	mex-5p::ce-GFP::tbb-2

### Sheet: ggfp sequence of pifp sequences
gfp sequences of transgenes
gfp sequence of pie-1p::GFP::H2B::pie-1	TATAGGGCGATTGGGTACCGGTAGAAAAAATGAGTAAAGGAGAAGAACTTTTCACTGGAGTTGTCCCAATTCTTGTTGAATTAGATGGTGATGTTAATGGGCACAAATTTTCTGTCAGTGGAGAGGGTGAAGGTGATGCAACATACGGAAAACTTACCCTTAAATTTATTTGCACTACTGGAAAACTACCTGTTCCATGGCCAACACTTGTCACTACTTTCTCTTATGGTGTTCAATGCTTTTCAAGATACCCAGATCATATGAAACGGCATGACTTTTTCAAGAGTGCCATGCCCGAAGGTTATGTACAGGAAAGAACTATATTTTTCAAAGATGACGGGAACTACAAGACACGTGCTGAAGTCAAGTTTGAAGGTGATACCCTTGTTAATAGAATCG…
ce-gfp sequence of mex-5p::ce-GFP::tbb-2	TCCAAGGTAACACTTAGTTTTtgttgctctgtttaaaaattaattttaagGGAGAGGAGCTGTTCACCGGAGTCGTCCCAATCCTCGTCGAGCTCGACGGGGACGTCAACGGACACAAGTTCTCCGTGTCCGGAGAGGGAGAGGGAGATGCCACCTACGGAAAGCTCACCCTCAAGTTCATCTGCACCACCGGAAAGCTCCCAGTCCCATGGCCAACCCTCGTCACCACCTTCTGCTACGGAGTCCAATGCTTCTCCCGTTACCCAGgtaagttttcttgagacctttactaactaactaggtctcatagattttcagACCACATGAAGCGTCACGACTTCTTCAAGTCCGCCATGCCAGAGGGATACGTCCAAGAGCGTACCATCTTCTTCAAGGACG…
gfp sequences of bacterial RNAi plasmids
Sequenced gfp from RNAi vector directed against pie-1p::GFP::H2B::pie-1	CGAATACACTATAGGGCGATTGGGTACCGGTAGAAAAAATGAGTAAAGGAGAAGAACTTTTCACTGGAGTTGTCCCAATTCTTGTTGAATTAGATGGTGATGTTAATGGGCACAAATTTTCTGTCAGTGGAGAGGGTGAAGGTGATGCAACATACGGAAAACTTACCCTTAAATTTATTTGCACTACTGGAAAACTACCTGTTCCATGGCCAACACTTGTCACTACTTTCTCTTATGGTGTTCAATGCTTTTCAAGATACCCAGATCATATGAAACGGCATGACTTTTTCAAGAGTGCCATGCCCGAAGGTTATGTACAGGAAAGAACTATATTTTTCAAAGATGACGGGAACTACAAGACACGTGCTGAAGTCAAGTTTGAAGGTGATACCCTTGTTA…
gfp sequence from RNAi vector directed against mex-5p::ce-GFP::tbb-2	agaccggcagatctgatatcatcgatgaattcgagctccaccgcggtggcggccgctctagaTCCAAGGTAACACTTAGTTTTtgttgctctgtttaaaaattaattttaagGGAGAGGAGCTGTTCACCGGAGTCGTCCCAATCCTCGTCGAGCTCGACGGGGACGTCAACGGACACAAGTTCTCCGTGTCCGGAGAGGGAGAGGGAGATGCCACCTACGGAAAGCTCACCCTCAAGTTCATCTGCACCACCGGAAAGCTCCCAGTCCCATGGCCAACCCTCGTCACCACCTTCTGCTACGGAGTCCAATGCTTCTCCCGTTACCCAGgtaagttttcttgagacctttactaactaactaggtctcatagattttcagACCACATGAAGCGTCACGA…
