## Supplementary Table 5 for "Intraspecific variation in the duration of epigenetic inheritance"

### Sheet: primers
Chromosome	position	pairs of primers	deletion carrier	primer-F	primer-R	Product size N2	Product in JU775	Product in JU1171	POS-del	del size
CHR.I	1557142	LF266-267	MY10 & JU775	ACAGCAACCCTAGAGAAAATTGG	GCTTCCTCTTTCGTTCCTTCG	312	173	312	1557142-1557281	139
CHR.I	10030831	LF164_165	JU775	CAGCTCGTGTACTCCCCG	CATTTTCTCCTAACGCGCCA	393	300	393	10030831..10030923	93
CHR.I	14231655	LF166-167	JU775	CTACCAATCTGACGACCGGG	TGTCTCATGTGTGCTAGGTG	230	171	230	14231655..14231704	59
CHR.II	3000046	LF156_157	JU775	CGTGATGTCGTTTGCTTTTG	TTGGAACACTCAAGCCACTG	283	208	283	3000046..3000118	75
CHR.II	4274805	LF256-257	JU1171	GGCAGAGGTTCAGGTAGTCA	GGAGGAGAAGCTTTTGGAGG	440	420	294	4274805..4274948	146
CHR.II	6294408	LF158_159	JU775	TTCTGGAAGAGACGCAGACA	TCTCCAAATCAGGAAAGTGTGA	308	none	308	II:6294408..6296672
CHR.II	7180525	LF182II-183II`	MY10 & JU775	ACATAGATGGAAATTATGGGCA	CTGTCAAGAGCGCAACATTAAA	no del	del	no del	7180525-7180653	127
CHR.II	8819945	LF258-259	JU775 & JU1171	AGTGACATCATTGAAGGGACCT	TCCCCTCTCCACTGGACATA	437	287	287	8819945-8820092	150
CHR.II	9021065	LF160_161	JU775	CAAAACGAAGATGCCATTCA	AAAATACAGTGGCGCCAAAC	337	192	337	II:9021065..9021206	145
CHR.II	11056128	LF109-110	MY10 & JU1171	TGCTTCGGCGAACTATTTTT	GCGATTTCTGCAGGATGTTC	425	425	250		-175
CHR.II	12129573	set-24-R/F	MY10	CGGACAAATGTGACACGGAA	ATGGAAGTTGTGGGATCGGT	375 in MY10 only			II:12129573-12132092	2519
CHR.II	13219543	LF163_164	JU775	CCCCTGCAAAACGTGATATT	GCTTTCAGCACACACATTCG	499	349	499	II:13219543..13219698	150
CHR.II	14452513	LF260-261	JU1171	AAACCGCAGCTACCTACCAT	TCTCAAACTCAACGGGACAGA	477	477	291	14452513-14452695	186
CHR.II	15204724	LF262-263	JU775	TCGAGGAGATATACGGGCTC	TGGCTGTAAAATTTTGAACACCA	380	265	380	15204724-15204838	115
CHR.III	540648	LF140bis_LF141	JU775	TTTGTGAACCTTGAGCGTTTT	CCCTCTAAACATTTCCGGCA	189	100	189	540648..540780	89
CHR.III	1441211	LF272-273	JU775	TGCAAAACTTTCTTGAGCAAACA	ACAGAGATGAAAAGTGATGGAGA	383	289	383	1441211..1441305	94
CHR.III	2074451	LF274_275	JU775	AGTTTGTGATTTTGGGTCCCA	CCCACCACGAAAACCCTCT	315	187	315	2074451..2074579	128
CHR.III	3021489	LF142_LF143	JU775	AAGTTTCAGGCGAGATGCAG	ACTGTACGAAAGGCATTGCT	408	276	408	3021489..3021617	132
CHR.III	3791404	LF286_287	JU775	GCTGAGAACTTGAACCCTCG	AAACACCAAATAAAACGGCTGT	612	172	612	3791404..3791844	440
CHR.III	4666002	LF208-209III	MY10 & JU775	AGGGATTATTCTCACAGCTCCT	ATGGTCTTTGGGTTCCCTGT	436	253	436	4666002..4666151	183
CHR.III	5500411	LF206-207-III	MY10 & JU775	AGTCCATGTCCAAGTCCATGA	CGCCAGATATTGACACTGAGG	1054	179	1054	5500411-5501285	875
CHR.III	5500411	LF217_III-LF218_	JU775	TCATCCTTCACGAGACACCA	TTGGGGATAACGCTGGATTA	1180	270	1180	5500411-5501285	910
CHR.III	5520203	LF219_III-LF220_III GOOD	MY10 & JU775	CCGACGGTTTCACTGTTCTT	TTTCAGAGCTGGGTTTTATGTTT	308	226	308	5520205..5520286	82
CHR.III	6186902	LF221_III-222_III	JU1171	GTGACCTCTTCCCGGTTGTA	TGGATTTCACAAAAAGAGTTCG	437	437	273	6186902..6187065	-164
CHR.III	6492448	LF144_LF145GOOD	MY10 & JU775	CAACAAGAATTGGCCCCATA	CCACTTCAGTAAGTTTAAAATACACG	308	200	308	6492448..6492554	108
CHR.III	7356676	LF210-211-III	MY10 & JU775	GATGACAAAGAGGAAGGCGC	CTTCGAAAAGTTTGGCTCCTT	474	349	474	7356676..7,356,800	125
CHR.III	7804158	LF276_277	MY10 & JU775	ACATAATCAAACCCGCCTTGT	AGCAAGTTATGTTGAGACCTTGG	333	184	333	7804158..7804307	149
CHR.III	8601096	LF278_279	JU1171	TATTGAAATCGAGATGCAGGCA	TCACTTCTGAGATGACCCACT	350	350	232	8601096..8601214	118
CHR.III	8915663	LF212-213 good	JU775	CCGTTTGAGTATGTTGTGCCA	AAATTCTACAGCAGCGAAAGTTT	429	345	429	8915663..8915746	84
CHR.III	10635086	LF280_281	MY10 & JU775	TGTCCTTACATGGGTCTCGG	AAGTTAGCGCCCGACATCTA	332	158	332	10635086..10635288	174
CHR.III	11000604	LF146_LF147	JU775	GAACATTTGAAACTTTGCTGGA	TGAGCTAAAACCAGCCGTTTA	484	232	484	11000604..11000850	252
CHR.III	11869692	LF288-LF289	JU1171	AGTACCTCGGTCGTTGTGAG	CCCCTACGTCTCTATTCCCC	684	684	482	11869692..11869894	202
CHR.III	12324349	LF282_283	JU1171	AAGCCCCTTTAATTGTGCCC	TCGCCGGTTTGTCGATTTG	506	506	282	12324349..12324573	224
CHR.III	13138165	LF284_285	JU775	GACCGAGAGAACAAAGCACA	GCAAGGAAATGAGTCAGTGGT	388	255	388	13138165..13138298	133
CHR.III	13140894	LF196_LF197-GOOD	JU775	ACGGGAACTCGAAATTCTGAG	TATATCACGGGGTTCTGGCC	431	133	431	13140894..131408	298
CHR.IV	2118713	LF268-269	JU775 & JU1171	GCGGGAAAATCTTGCGTTTG	TGGGACGTGAATTTTCGACA	374	224	374		150
CHR.IV	6606180	drh-1-R/F	MY10 & JU775	TTCGCGTGATGCTCAAATAC	TCAGCTCTTTGTGGGTTTTCT	no del	del	no del	6,606,180..6,613,711	del
CHR.IV	17145309	LF264-265	JU775 & JU1171	CTACCAGGGCATTGAACAGC	ATCTCCAGCCCACAATGACA	320	239	320		81
CHR.V	3008100	LF133-134	MY10 & JU1171	CTGCCAAAATTGTCGCAAAA	GGTTACAGGCCTATGTAATCTTTGA	360	360	314	V:3008100..3008700	-46
CHR.V	3882953	LF135-136	MY10 & JU775	AGGCTTCAGTTTTCGCTCTG	CGACGTTTTTCCAACACCTT	410	224	410	V:3882753..3883376	186
CHR.V	5746639	LF270-271	JU775 & JU1171	TGGATGGATGTGTGTGTGTG	AGGACTGCTTGTGAATTGTTGA	373	269	373		104
CHR.V	15600792	LF139-140	JU1171	TAAACGACTGAAGCGGAATC	CTTACGCAAAAACCTTGGAA	780	780	600	V:15600412..15601911	-180

### Sheet: genotyping
		Chr. I			Chr. II											Chr. III																					Chr. IV			Chr. V
		1557142	14231655	10030831	3000046	4274805	6294408	7180525	8819945	9021065	11056128	13219543	14452513	12129573	15204724	540648	1441211	2074451	3021489	3791404	4666002	5500411	5500411	5520203	6186902	6492448	7356676	7804158	8601096	8915663	10635086	11000604	11869692	12324349	13138165	13140894	2118713	6606180	17145309	3008100	3882953	15600792
Strain	Genetic background	LF266-267	LF166-167	LF164-165	LF156-157	LF256-257	LF158-159	LF182-183	LF258-259	LF160-161	LF109-110	LF163-164	LF260-261	set-24	LF262-263	LF140bis-141	LF272-273	LF274-275	LF142-143	LF286-287	LF208-209	LF206-207	LF217-218	LF219-220	LF221-222	LF144-145	LF210-211	LF276-277	LF278-279	LF212-213	LF280-281	LF146-147	LF288-289	LF282-283	LF284-285	LF196-197	LF268-269	drh-1	LF264-265	LF133-134	LF135-136	LF139-140
JU3304	JU1171					JU1171			JU1171		JU1171		JU1171												JU1171				JU1171				JU1171	JU1171			JU1171		JU1171	JU1171		JU1171
JU3306	JU775	JU775	JU775	JU775	JU775		JU775	JU775	JU775	JU775		JU775			JU775	JU775	JU775	JU775	JU775	JU775	JU775	JU775	JU775	JU775		JU775	JU775	JU775		JU775	JU775	JU775			JU775	JU775	JU775	JU775	JU775		JU775
JU3309	MY10	MY10						MY10			MY10			MY10							MY10	MY10		MY10		MY10	MY10	MY10			MY10							MY10		MY10	MY10
